# Quantification of macromolecular biomass composition for constraint-based metabolic modeling

**DOI:** 10.1101/2021.08.20.457062

**Authors:** Vetle Simensen, Christian Schulz, Emil Karlsen, Signe Bråtelund, Idun Burgos, Lilja Brekke Thorfinnsdottir, Laura García-Calvo, Per Bruheim, Eivind Almaas

## Abstract

Genome-scale metabolic models (GEMs) are mathematical representations of metabolism that allow for *in silico* simulation of metabolic phenotypes and capabilities. A prerequisite for these predictions is an accurate representation of the biomolecular composition of the cell necessary for replication and growth, implemented in GEMs as the so-called biomass objective function (BOF). The BOF contains the metabolic precursors required for synthesis of the cellular macro- and micromolecular constituents (e.g. protein, RNA, DNA), and its composition is highly dependent on the particular organism, strain, and growth condition. Despite its critical role, the BOF is rarely constructed using specific measurements of the modeled organism, drawing the validity of this approach into question. Thus, there is a need to establish robust and reliable protocols for experimental condition-specific biomass determination. Here, we address this challenge by presenting a general pipeline for biomass quantification, evaluating its performance on *Escherichia coli* K-12 MG1655 sampled during balanced exponential growth under controlled conditions in a batch-fermentor set-up. We significantly improve both the coverage and molecular resolution compared to previously published workflows, quantifying 91.6% of the biomass. Our measurements display great correspondence with previously reported measurements, and we were also able to detect subtle characteristics specific to the particular *E. coli* strain. Using the modified *E. coli* GEM *i*ML1515a, we compare the feasible flux ranges of our experimentally determined BOF with the original BOF, finding that the changes in BOF coefficients considerably affect the attainable fluxes at the genome-scale.
