## Supplementary material for "Quantification of macromolecular biomass composition for constraint-based metabolic modeling": S3 File

### Sheet: A. Protein
Initial DW (mg)																								Estimated mass fractions (g/gDW)*			Non-measured amino acids
Sample	Name	R1	R2	R3																				Sample	Name	Replicate	Pro	Cys	Met	Trp	Gly/Arg**	Slope	Intercept
1	F3	1.1	0.99	0.88																				1	F3	R1	0.0245161	0.0103224	0.0175711	0.0119284	0.571429	0.434059	0.00528727
																								*Mass fractions estimated from regression line between measured mass fractions and amino acid mole fractions from the genomic ORFs
Amino acid (μmol/l)																								**Glycine-to-arginine relative mole occurence
Sample	Name	Replicate	Dilution (1:X)	Asp	Glu	Asn	His	Ser	Gln	Gly/Arg	Thr	Ala	Tyr	Met	Val	Phe	Ile	Leu	Lys
1	F3	R1	30	17.3203	12.2435	0.00489583	3.56173	9.35425	0.166191	27.7272	6.33577	19.5896	4.00905	0.0273598	11.3344	6.34592	7.46844	7.32127	8.854
1	F3	R1	50	7.60198	6.25764	0.00842981	1.57839	4.07192	0.0153426	14.6912	6.26054	13.72	1.31274	0.0826253	4.76502	4.42914	3.47143	8.17897	6.93151
1	F3	R1	70	6.22747	4.98189	0.00844211	1.76215	4.38419	0.0198681	11.8817	4.68886	8.87536	1.86453	0.136329	5.69834	3.28477	4.01577	7.41341	4.05439
1	F3	R2	30	18.2264	12.3937	0.0237355	3.6374	9.09179	0.270158	29.7147	9.91994	16.3857	2.54204	1.10434	8.4037	4.83226	6.00142	11.9864	7.23668
1	F3	R2	50	10.507	8.54969	0.0122654	1.97349	5.1378	0.0729869	17.1636	5.51721	15.2733	0.981653	0.447953	4.02059	2.55242	3.41605	10.1098	3.05612
1	F3	R2	70	7.80435	6.27777	0.0085316	0.907517	3.67952	0.0278894	10.6336	3.49829	9.7324	1.12979	0.590176	4.26723	2.48748	2.88019	6.98633	4.28031
1	F3	R3	30	6.90572	12.3845	0.0280067	0.983936	3.72666	0.117104	9.1094	8.53977	22.5426	1.34565	0.00818835	6.6225	5.67186	7.44743	13.9846	2.28987
1	F3	R3	50	8.79562	6.84917	0.00922539	1.73098	3.27181	0.0700232	13.623	4.52215	8.52943	1.25478	0.0341374	5.52434	2.78189	3.96999	6.19998	4.49632
1	F3	R3	70	3.85436	4.90745	0.00671714	1.21156	2.26635	0.0196202	9.22992	0.636571	8.46491	1.26633	0.123446	4.32443	2.431	2.92544	4.38882	3.45657
Amino acid (g/gDW)
Sample	Name	Replicate	Dilution (1:X)	Asp	Glu	Asn	His	Ser	Gln	Gly	Arg	Thr	Ala	Tyr	Met	Val	Phe	Ile	Leu	Lys
1	F3	R1	30	0.053888	0.0427765	1.52353e-05	0.0133214	0.0222148	0.000580744	0.0246526	0.050944	0.0174701	0.0379742	0.017841	9.78953e-05	0.0306435	0.0254715	0.0230485	0.0225943	0.0311935
1	F3	R1	50	0.0394195	0.0364382	4.37211e-05	0.00983903	0.0161169	8.93562e-05	0.0217702	0.0449876	0.0287712	0.0443267	0.00973653	0.000492732	0.021471	0.0296297	0.0178554	0.0420688	0.0407006
1	F3	R1	70	0.0452089	0.0406134	6.12988e-05	0.0153783	0.0242941	0.000161998	0.0246497	0.0509381	0.0301676	0.0401445	0.0193608	0.00113819	0.035947	0.0307638	0.0289173	0.0533835	0.0333293
1	F3	R2	30	0.0630079	0.0481123	8.2069e-05	0.0151161	0.0239906	0.00104894	0.0293552	0.0606619	0.0303923	0.0352927	0.0125695	0.00439046	0.0252445	0.021551	0.020579	0.0411017	0.0283284
1	F3	R2	50	0.0605371	0.0553165	7.06824e-05	0.0136688	0.0225953	0.000472311	0.02826	0.0583986	0.0281723	0.054828	0.00808988	0.00296817	0.0201296	0.0189722	0.0195228	0.0577777	0.0199389
1	F3	R2	70	0.0629517	0.0568641	6.88318e-05	0.00879994	0.0226547	0.000252668	0.0245115	0.0506524	0.0250084	0.0489122	0.0130349	0.00547476	0.0299101	0.0258853	0.0230446	0.0558979	0.0390962
1	F3	R3	30	0.0268569	0.0540862	0.000108942	0.0046001	0.0110628	0.000511517	0.0101241	0.0209212	0.0294342	0.0546233	0.00748549	3.66231e-05	0.0223805	0.0284574	0.0287296	0.0539478	0.0100843
1	F3	R3	50	0.0570114	0.0498534	5.98092e-05	0.0134878	0.0161875	0.000509773	0.0252342	0.0521458	0.0259776	0.0344463	0.0116333	0.000254471	0.0311156	0.0232626	0.0255247	0.0398622	0.0330021
1	F3	R3	70	0.0349764	0.0500081	6.09671e-05	0.0132167	0.0156981	0.000199971	0.0239354	0.0494619	0.00511953	0.04786	0.0164366	0.00128829	0.0341	0.0284598	0.0263324	0.0395045	0.0355186
Amino acid means (g/gDW)
Sample	Name	Asp	Glu	Asn	His	Ser	Gln	Gly	Arg	Thr	Ala	Tyr	Val	Phe	Ile	Leu	Lys	Pro	Cys	Met	Trp	TOTAL
1	F3	0.0523227	0.0491619	6.87489e-05	0.012465	0.0208823	0.000713735	0.0250881	0.051844	0.0276404	0.0456389	0.0162775	0.0333191	0.0283696	0.0260981	0.0495953	0.0359814	0.0245161	0.0103224	0.0175711	0.0119284	0.539805
Amino acid stdev. (g/gDW)
Sample	Name	Asp	Glu	Asn	His	Ser	Gln	Gly	Arg	Thr	Ala	Tyr	Val	Phe	Ile	Leu	Lys	Pro	Cys	Met	Trp
1	F3	0.00923672	0.00666126	3.93981e-05	0.00273772	0.00372637	0.000238708	0.00265146	0.00547917	0.00120087	0.00390881	0.002585	0.00252566	0.00199267	0.00240325	0.00720875	0.00237693	NA	NA	NA	NA
Protein (g/gDW)
Sample	Name	Total	Stdev.	Relative stdev.
1	F3	0.539805	0.0168916	0.031292

### Sheet: B. RNA
Initial DW (mg)
Sample	Name	R1	R2	R3
1	F3	21.18	13.8	9.58
RNA (ng/μl)			Technical replicate
Sample	Name	Replicate	TR1	TR2	TR3
1	F3	R1	276.2	278.2	273
1	F3	R2	171	176.8	172.4
1	F3	R3	119.1	120.3	118.2
RNA (g/gDW)			Technical replicate
Sample	Name	Replicate	TR1	TR2	TR3
1	F3	R1	0.195609	0.197025	0.193343
1	F3	R2	0.18587	0.192174	0.187391
1	F3	R3	0.186482	0.188361	0.185073
RNA (g/gDW)
Sample	Name	Total	Stdev.	Relative stdev.
1	F3	0.190148	0.00421273	0.022155
Nucleotide (g/gDW)
Sample	Name	AMP	UMP	GMP	CMP
1	F3	0.0496719	0.0365192	0.0637869	0.0401697

### Sheet: C. DNA
Initial DW (mg)
Sample	Name	R1	R2	R3
1	F3	9.94	10.11	10.01
DNA (ng/μl)			Technical replicate
Sample	Name	Replicate	TR1	TR2	TR3
1	F3	R1	2119.2	2149.1	2253.4
1	F3	R2	2075.2	2096	2095.1
1	F3	R3	3490.3	3481.2	3393.5
DNA (g/gDW)			Technical replicate
Sample	Name	Replicate	TR1	TR2	TR3
1	F3	R1	0.0108732	0.0108412	0.0114809
1	F3	R2	0.0106474	0.0105733	0.0106743
1	F3	R3	0.017908	0.0175609	0.0172896
DNA (g/gDW)
Sample	Name	Total	Stdev.	Relative stdev.
1	F3	0.0130943	0.00318913	0.243551
Deoxynucleotide (g/gDW)
Sample	Name	dAMP	dTMP	dGMP	dCMP
1	F3	0.00326633	0.00317203	0.00354407	0.00311187

### Sheet: D. Carbohydrate
Initial DW (g/L)
Sample	Name	R1	R2	R3
1	F3	2	2	2
Carbohydrate (mg/L)
Sample	Name	Replicate	Glc (UV)	Man (UV)	Gal (UV)	GlcUA (MS)	GalUA (MS)	Rha (UV)	Fuc (UV)	GlcN (MS)	GalN (MS)	GlcNAc (MS)	GalNAc (MS)	Xyl or Ara (UV)	Rib (UV)	Cel (MS)	Lac (MS)	Gen (MS)
1	F3	R1	49	0	7	0	0	0	0	12	0	0	0	0	107	0	0	0
1	F3	R2	50	0	9	0	0	0	0	12	0	0	0	0	122	0	0	0
1	F3	R3	50	0	8	0	0	0	0	11	0	0	0	0	116	0	0	0
Carbohydrate (g/gDW)*
Sample	Name	Replicate	Glc (UV)	Man (UV)	Gal (UV)	GlcUA (MS)	GalUA (MS)	Rha (UV)	Fuc (UV)	GlcN (MS)	GalN (MS)	GlcNAc (MS)	GalNAc (MS)	Xyl or Ara (UV)	Rib (UV)	Cel (MS)	Lac (MS)	Gen (MS)
1	F3	R1	0.02205	0	0.00315001	0	0	0	0	0.00540009	0	0	0	0	0.0470801	0	0	0
1	F3	R2	0.0225	0	0.00405001	0	0	0	0	0.00540009	0	0	0	0	0.0536801	0	0	0
1	F3	R3	0.0225	0	0.00360001	0	0	0	0	0.00495008	0	0	0	0	0.0510401	0	0	0
*Total carbohydrate content when accounting for extra mass of water from initial hydrolysis step
Carbohydrate means (g/gDW)
Sample	Name	Glc (UV)	Man (UV)	Gal (UV)	GlcUA (MS)	GalUA (MS)	Rha (UV)	Fuc (UV)	GlcN (MS)	GalN (MS)	GlcNAc (MS)	GalNAc (MS)	Xyl or Ara (UV)	Rib (UV)	Cel (MS)	Lac (MS)	Gen (MS)
1	F3	0.02235	0	0.00360001	0	0	0	0	0.00525009	0	0	0	0	0.0506001	0	0	0
Carbohydrate stdev. (g/gDW)
Sample	Name	Glc (UV)	Man (UV)	Gal (UV)	GlcUA (MS)	GalUA (MS)	Rha (UV)	Fuc (UV)	GlcN (MS)	GalN (MS)	GlcNAc (MS)	GalNAc (MS)	Xyl or Ara (UV)	Rib (UV)	Cel (MS)	Lac (MS)	Gen (MS)
1	F3	0.000212132	0	0.000367424	0	0	0	0	0.000212135	0	0	0	0	0.00271235	0	0	0
Total carbohydrate (g/gDW)**
Sample	Name	Total	Stdev.	Relative stdev.
1	F3	0.0312001	0.000474344	0.0152033
**Total carbohydrate content accounting for ribose-containing RNA

### Sheet: E. Lipid
Initial DW (mg)
Sample	Name	R1	R2	R3	Blank I	Blank II	Blank III
1	F3	42.5	39.57	40.09	0	0	0
Empty vials (mg)
Sample	Name	R1	R2	R3	Blank I	Blank II	Blank III
1	F3	2851.39	2827.91	2833.11	2856.8	2831.09	2812.74
Filled vials + chloroform (mg)
Sample	Name	R1	R2	R3	Blank I	Blank II	Blank III
1	F3	4696.92	4648.32	4677.87	4778.71	4792.74	4750.86
Extracted chloroform (μl)
Sample	Name	R1	R2	R3	Blank I	Blank II	Blank III
1	F3	1237.02	1220.18	1236.47	1289.81	1316.5	1300.58
Filled vials (mg)
Sample	Name	R1	R2	R3	Blank I	Blank II	Blank III
1	F3	2855	2831.47	2836.76	2858.19	2832.47	2814.3
Lipid concentration (mg/μl)
Sample	Name	R1	R2	R3
1	F3	0.00175152	0.00173471	0.00178464
Lipid (g/gDW)
Sample	Name	R1	R2	R3
1	F3	0.0576973	0.0613748	0.0623223
Lipid (g/gDW)
Sample	Name	Total	Stdev.	Relative stdev.
1	F3	0.0604648	0.00199481	0.0329913

### Sheet: F. Supplementary
Compound	Seed	KEGG ID	BIGG ID	Inchi Key	MetaNetX ID	Formula	C	H	O	N	S	P	Charge	Molar mass polymer (g/mol)	Molar mass free (g/mol)		Proteinogenic amino acid mole fractions*
Asp	cpd00041	C00049	asp__L	CKLJMWTZIZZHCS-REOHCLBHSA-M	MNXM735836	C4H6NO4	4	6	4	1	0	0	-1	114.079	132.095		Sample	Name	Organism	Asp	Glu	Asn	His	Ser	Gln	Gly	Arg	Thr	Ala	Tyr	Val	Phe	Ile	Leu	Lys	Pro	Cys	Met	Trp
Glu	cpd00023	C00025	glu__L	WHUUTDBJXJRKMK-VKHMYHEASA-M	MNXM741173	C5H8NO4	5	8	4	1	0	0	-1	128.106	146.121		1	F3	E. coli	0.0515	0.0576	0.0394	0.0227	0.058	0.0444	0.0736	0.0552	0.0539	0.0951	0.0285	0.0707	0.0389	0.0601	0.1068	0.0441	0.0443	0.0116	0.0283	0.0153
Asn	cpd00132	C00152	asn__L	DCXYFEDJOCDNAF-REOHCLBHSA-N	MNXM728945	C4H8N2O3	4	8	3	2	0	0	0	114.103	132.118		*Estimated from genomic protein-encoding ORFs
His	cpd00119	C00135	his__L	HNDVDQJCIGZPNO-YFKPBYRVSA-N	MNXM728101	C6H9N3O2	6	9	2	3	0	0	0	137.139	155.155
Ser	cpd00054	C00065	ser__L	MTCFGRXMJLQNBG-REOHCLBHSA-N	MNXM737787	C3H7NO3	3	7	3	1	0	0	0	87.0773	105.093
Gln	cpd00053	C00064	gln__L	ZDXPYRJPNDTMRX-VKHMYHEASA-N	MNXM37	C5H10N2O3	5	10	3	2	0	0	0	128.129	146.144		RNA nucleotide mole fractions**
Gly	cpd00033	C00037	gly	DHMQDGOQFOQNFH-UHFFFAOYSA-N	MNXM29	C2H5NO2	2	5	2	1	0	0	0	57.0513	75.0666		Sample	Name	Organism	AMP	UMP	GMP	CMP
Arg	cpd00051	C00062	arg__L	ODKSFYDXXFIFQN-BYPYZUCNSA-O	MNXM739527	C6H15N4O2	6	15	2	4	0	0	1	157.194	175.209		1	F3	E. coli	0.257217	0.203386	0.314955	0.224441
Thr	cpd00161	C00188	thr__L	AYFVYJQAPQTCCC-GBXIJSLDSA-N	MNXM142	C4H9NO3	4	9	3	1	0	0	0	101.104	119.119		**Estimated from rRNA-encoding ORFs as rRNA constitutes around 80% of the total cellular RNA content
Ala	cpd00035	C00041	ala__L	QNAYBMKLOCPYGJ-REOHCLBHSA-N	MNXM733982	C3H7NO2	3	7	2	1	0	0	0	71.0779	89.0932
Tyr	cpd00069	C00082	tyr__L	OUYCCCASQSFEME-QMMMGPOBSA-N	MNXM76	C9H11NO3	9	11	3	1	0	0	0	163.173	181.189
Met	cpd00060	C00073	met__L	FFEARJCKVFRZRR-BYPYZUCNSA-N	MNXM738804	C5H11NO2S	5	11	2	1	1	0	0	131.196	149.211		RNA nucleotide mass fractions
Val	cpd00156	C00183	val__L	KZSNJWFQEVHDMF-BYPYZUCNSA-N	MNXM199	C5H11NO2	5	11	2	1	0	0	0	99.1311	117.146		Sample	Name	Organism	AMP	UMP	GMP	CMP
Phe	cpd00066	C00079	phe__L	COLNVLDHVKWLRT-QMMMGPOBSA-N	MNXM741664	C9H11NO2	9	11	2	1	0	0	0	147.174	165.189		1	F3	E. coli	0.261228	0.192057	0.33546	0.211255
Ile	cpd00322	C00407	ile__L	AGPKZVBTJJNPAG-WHFBIAKZSA-N	MNXM728337	C6H13NO2	6	13	2	1	0	0	0	113.158	131.173
Leu	cpd00107	C00123	leu__L	ROHFNLRQFUQHCH-YFKPBYRVSA-N	MNXM140	C6H13NO2	6	13	2	1	0	0	0	113.158	131.173
Lys	cpd00039	C00047	lys__L	KDXKERNSBIXSRK-YFKPBYRVSA-O	MNXM78	C6H15N2O2	6	15	2	2	0	0	1	129.18	147.196		DNA deoxynucleotide mole fractions***
Pro	cpd00129	C00148	pro__L	ONIBWKKTOPOVIA-BYPYZUCNSA-N	MNXM114	C5H9NO2	5	9	2	1	0	0	0	97.1152	115.13		Sample	Name	Organism	dAMP	dTMP	dGMP	dCMP
Cys	cpd00084	C00097	cys__L	XUJNEKJLAYXESH-REOHCLBHSA-N	MNXM738068	C3H7NO2S	3	7	2	1	1	0	0	103.143	121.158		1	F3	E. coli	0.246046	0.246046	0.253954	0.253954
Trp	cpd00065	C00078	trp__L	QIVBCDIJIAJPQS-VIFPVBQESA-N	MNXM741554	C11H12N2O2	11	12	2	2	0	0	0	186.21	204.225		***Estimated from genomic nucleotide sequence
ATP	cpd00002	C00002	atp	ZKHQWZAMYRWXGA-KQYNXXCUSA-J	MNXM3	C10H12N5O13P3	10	12	13	5	0	3	-4	328.198	503.149
UTP	cpd00062	C00075	utp	PGAVKCOVUIYSFO-XVFCMESISA-J	MNXM121	C9H11N2O15P3	9	11	15	2	0	3	-4	305.158	480.109
GTP	cpd00038	C00044	gtp	XKMLYUALXHKNFT-UUOKFMHZSA-J	MNXM51	C10H12N5O14P3	10	12	14	5	0	3	-4	344.197	519.149		DNA deoxynucleotide mass fractions
CTP	cpd00052	C00063	ctp	PCDQPRRSZKQHHS-XVFCMESISA-J	MNXM63	C9H12N3O14P3	9	12	14	3	0	3	-4	304.173	479.125		Sample	Name	Organism	dAMP	dTMP	dGMP	dCMP
Diphosphate	cpd00012	C00013	ppi	XPPKVPWEQAFLFU-UHFFFAOYSA-K	MNXM11	HO7P2	0	1	7	0	0	2	-3		174.951		1	F3	E. coli	0.249447	0.242245	0.270658	0.237651
dATP	cpd00115	C00131	datp	SUYVUBYJARFZHO-RRKCRQDMSA-J	MNXM286	C10H12N5O12P3	10	12	12	5	0	3	-4	312.199	487.15					0.00249447	0.00242245	0.00270658	0.00237651
dTTP	cpd00357	C00459	dttp	NHVNXKFIZYSCEB-XLPZGREQSA-J	MNXM394	C10H13N2O14P3	10	13	14	2	0	3	-4	303.185	478.137
dGTP	cpd00241	C00286	dgtp	HAAZLUGHYHWQIW-KVQBGUIXSA-J	MNXM344	C10H12N5O13P3	10	12	13	5	0	3	-4	328.198	503.149		Molecular atomic weights (average)
dCTP	cpd00356	C00458	dctp	RGWHQCVHVJXOKC-SHYZEUOFSA-J	MNXM360	C9H12N3O13P3	9	12	13	3	0	3	-4	288.174	463.125		C	H	O	N	S	P
alpha-D-glucose	cpd19001	C00267	glc__D	WQZGKKKJIJFFOK-DVKNGEFBSA-N	MNXM735618	C6H12O6	6	12	6	0	0	0	0	162.141	180.156		12.0107	1.00794	15.9994	14.0067	32.065	30.9738
alpha-D-galactose	cpd00724	C00984	gal	WQZGKKKJIJFFOK-PHYPRBDBSA-N	MNXM735262	C6H12O6	6	12	6	0	0	0	0	162.141	180.156
D-glucosamine	cpd00276	C00329	gam	MSWZFWKMSRAUBD-IVMDWMLBSA-O	MNXM735656	C6H14NO5	6	14	5	1	0	0	1	162.164	180.179
D-ribose	cpd00105	C00121	rib__D	HMFHBZSHGGEWLO-SOOFDHNKSA-N	MNXM732917	C5H10O5	5	10	5	0	0	0	0	132.115	150.13		Density chloroform (mg/μl)
																	1.489
																	Total added chloroform (μl)
																	1400

### Sheet: G. Summary
Sample	Name	Protein	RNA	DNA	Carbohydrate	Lipid	Total
1	F3	0.539805	0.190148	0.0130943	0.0312001	0.0604648	0.834711
Metabolite	BiGGID	Mass fraction (g/gDW)	Molar fraction (mmol/gDW)	Molar mass (g/mmol)
Asp	asp__L_c	0.0261957	0.229627	114.079
Glu	glu__L_c	0.0249378	0.194665	128.106
Asn	asn__L_c	0.0261957	0.22958	114.103
His	his__L_c	0.012465	0.0908929	137.139
Ser	ser__L_c	0.0208823	0.239813	87.0773
Gln	gln__L_c	0.0249378	0.19463	128.129
Gly	gly_c	0.0250881	0.439746	57.0513
Arg	arg__L_c	0.051844	0.32981	157.194
Thr	thr__L_c	0.0276404	0.273386	101.104
Ala	ala__L_c	0.0456389	0.642097	71.0779
Tyr	tyr__L_c	0.0162775	0.0997557	163.173
Met	met__L_c	0.0175711	0.13393	131.196
Val	val__L_c	0.0333191	0.336111	99.1311
Phe	phe__L_c	0.0283696	0.192763	147.174
Ile	ile__L_c	0.0260981	0.230635	113.158
Leu	leu__L_c	0.0495953	0.438285	113.158
Lys	lys__L_c	0.0359814	0.278536	129.18
Pro	pro__L_c	0.0245161	0.252443	97.1152
Cys	cys__L_c	0.0103224	0.100078	103.143
Trp	trp__L_c	0.0119284	0.0640587	186.21
ATP	atp_c	0.0496719	0.151347	328.198
UTP	utp_c	0.0365192	0.119673	305.158
GTP	gtp_c	0.0637869	0.185321	344.197
CTP	ctp_c	0.0401697	0.132062	304.173
dATP	datp_c	0.00326633	0.0104624	312.199
dTTP	dttp_c	0.00317203	0.0104624	303.185
dGTP	dgtp_c	0.00354407	0.0107986	328.198
dCTP	dctp_c	0.00311187	0.0107986	288.174
alpha-D-glucose	glycogen_c	0.02235	0.137844	162.141
alpha-D-galactose	gal_c	0.00360001	0.022203	162.141
D-glucosamine	gam_c	0.00525009	0.0323752	162.164
Lipids	BiGGID	Mass fraction (g/gDW)	Molar fraction (mmol/gDW)	Molar mass (g/mmol)	Scaled (g/gDW)	Scaled (mmol/gDW)
PE (dihexadecanoyl, n-C16:0)	pe160_p	0.0305597	0.044164	0.69196	0.0197673	0.0285672
PE (dihexadec-9enoyl, n-C16:1)	pe161_p	0.0236301	0.03435	0.68792	0.0152849	0.022219
PE (dioctadec-11-enoyl, n-C18:1)	pe181_p	0.0131723	0.017704	0.74403	0.00852041	0.0114517
PG (dihexadecanoyl, n-C16:0)	pg160_p	0.00765205	0.010599	0.72196	0.00494967	0.00685588
PG (dihexadec-9-enoyl, n-C16:1)	pg161_p	0.00591861	0.008244	0.71793	0.00382841	0.00533257
PG (dioctadec-11-enoyl, n-C18:1)	pg181_p	0.00328885	0.004249	0.77403	0.00212737	0.00274843
Ubiquinol-8	q8h2_c	0.000162594	0.000223	0.72912	0.000105173	0.000144246
Menaquinol 8	mql8_c	0.000160366	0.000223	0.71913	0.000103732	0.000144246
2-Demethylmenaquinol 8	2dmmql8_c	0.000157237	0.000223	0.7051	0.000101708	0.000144246
CL (tetrahexadecanoyl, n-C16:0)	clpn160_p	0.00397979	0.002944	1.35183	0.0025743	0.0019043
CL (tetrahexadec-9-enoyl, n-C16:1)	clpn161_p	0.00307721	0.00229	1.34376	0.00199047	0.00148127
CL (tetraoctadec-11-enoyl, n-C18:1)	clpn181_p	0.00171804	0.00118	1.45597	0.0011113	0.000763274
							Subunits per molecule
LPS	BiGGID	Mass fraction (g/gDW)	Molar fraction (mmol/gDW)	Molar mass (g/mmol)	Scaled (g/gDW)	Scaled (mmol/gDW)	GlcNAc-p	Glc-p	Hep	Gal-p	Kdo
Core oligosaccharide lipid A	colipa_e	0.0339989	0.008151	4.17113	0.0926116	0.022203	0	3	4	1	2
							Subunits per molecule
Peptidoglycan	BiGGID	Mass fraction (g/gDW)	Molar fraction (mmol/gDW)	Molar mass (g/mmol)	Scaled (g/gDW)	Scaled (mmol/gDW)	GlcNAc	MurNAc	L-alanine	D-glutamate	meso-diaminopimelate
Two linked disacharide tripeptide murein units (uncrosslinked, middle of chain)	murein3p3p_p	0.00228329	0.001345	1.69761	0.00274761	0.00161852	2	2	2	2	2
Two disacharide linked murein units, tripeptide crosslinked tetrapeptide (A2pm->D-ala) (middle of chain)	murein3px4p_p	0.00105916	0.000605	1.75067	0.00127455	0.000728033	2	2	3	2	2
Two linked disacharide tetrapeptide murein units (uncrosslinked, middle of chain)	murein4p4p_p	0.00989975	0.005381	1.83976	0.011913	0.00647528	2	2	4	2	2
Two disacharide linked murein units, tetrapeptide corsslinked tetrapeptide (A2pm->D-ala) (middle of chain)	murein4px4p_p	0.00992489	0.005448	1.82175	0.0119432	0.00655591	2	2	4	2	2
Three disacharide linked murein units (tetrapeptide crosslinked tetrapeptide (A2pm->D-ala) & tetrapeptide corsslinked tetrapeptide (A2pm->D-ala)) (middle of chain)	murein4px4px4p_p	0.00183299	0.000673	2.72361	0.0014705	0.000539908	3	3	6	3	3
BiGGID	Molar mass (g/mol)	mBOF molar fraction (mmol/gDW)	mBOF mass fraction (g/gDW)	eBOF molar fraction (mmol/gDW)	Unmeasured molar fraction (mmol/gDW)	eBOF mass fraction (g/gDW)	GAM (mmol/gDW)	eBOF mass fraction normalized (g/gDW)	eBOF molar fraction normalized (mmol/gDW)*
10fthf_c	471.43	-0.000223	-0.000105129		-0.000223	0		0	-0.000223
pydx5p_c	245.129	-0.000223	-5.46637e-05		-0.000223	0		0	-0.000223
murein3px4p_p	1750.7	-0.000605	-0.00105917	-0.000728033		-0.00127457		-0.00136773	-0.000781246
thr__L_c	119.121	-0.246506	-0.029364	-0.273386		-0.0325659		-0.0349462	-0.293368
clpn161_p	1343.79	-0.00229	-0.00307728	-0.00148127		-0.00199052		-0.00213601	-0.00158954
adocbl_c	1579.61	-0.000223	-0.000352252		-0.000223	0		0	-0.000223
h_c	1.00797	75.3772	0.075978			0	75.3772	0	75.3772
gthrd_c	306.314	-0.000223	-6.8308e-05		-0.000223	0		0	-0.000223
thmpp_c	422.29	-0.000223	-9.41706e-05		-0.000223	0		0	-0.000223
ni2_c	58.7	-0.000307	-1.80209e-05		-0.000307	0		0	-0.000307
mn2_c	54.938	-0.000658	-3.61492e-05		-0.000658	0		0	-0.000658
mocogdp_c	864.461	-7e-06	-6.05123e-06		-7e-06	0		0	-7e-06
sheme_c	908.613	-0.000223	-0.000202621		-0.000223	0		0	-0.000223
ser__L_c	105.094	-0.209684	-0.0220365	-0.239813		-0.0252029		-0.027045	-0.257342
ctp_c	479.128	-0.129799	-0.0621903	-0.132062		-0.0632744		-0.0678993	-0.141714
accoa_c	805.542	-0.000279	-0.000224746		-0.000279	0		0	-0.000279
arg__L_c	175.211	-0.28742	-0.0503592	-0.32981		-0.0577864		-0.0620101	-0.353916
asp__L_c	132.096	-0.234232	-0.0309411	-0.229627		-0.0303328		-0.0325499	-0.246411
murein3p3p_p	1697.63	-0.001345	-0.00228332	-0.00161852		-0.00274765		-0.00294849	-0.00173682
5mthf_c	458.455	-0.000223	-0.000102235		-0.000223	0		0	-0.000223
nad_c	662.424	-0.001787	-0.00118375		-0.001787	0		0	-0.001787
mg2_c	24.305	-0.008253	-0.000200589		-0.008253	0		0	-0.008253
adp_c	424.181	75.3772	31.9736			0	75.3772	0	75.3772
met__L_c	149.208	-0.149336	-0.0222822	-0.13393		-0.0199835		-0.0214441	-0.14372
nh4_c	18.0386	-0.012379	-0.0002233		-0.012379	0		0	-0.012379
pi_c	95.9793	75.3732	7.23427			0	75.3772	0	75.3772
chor_c	224.17	-0.000223	-4.99899e-05		-0.000223	0		0	-0.000223
zn2_c	65.38	-0.000324	-2.11831e-05		-0.000324	0		0	-0.000324
q8h2_c	729.142	-0.000223	-0.000162599	-0.000144246		-0.000105176		-0.000112863	-0.000154789
tyr__L_c	181.192	-0.133993	-0.0242784	-0.0997557		-0.0180749		-0.019396	-0.107047
cys__L_c	121.154	-0.088988	-0.0107813	-0.100078		-0.0121249		-0.0130111	-0.107393
amet_c	399.446	-0.000223	-8.90763e-05		-0.000223	0		0	-0.000223
trp__L_c	204.229	-0.055234	-0.0112804	-0.0640587		-0.0130826		-0.0140389	-0.0687409
lys__L_c	147.198	-0.333448	-0.0490828	-0.278536		-0.0409999		-0.0439967	-0.298895
atp_c	503.153	-75.5522	-38.0143	-0.151347		-0.0761508	-75.3772	-0.0817168	-75.5396
thf_c	443.42	-0.000223	-9.88826e-05		-0.000223	0		0	-0.000223
dttp_c	478.14	-0.024805	-0.0118603	-0.0104624		-0.00500247		-0.00536811	-0.0112271
pe160_p	691.972	-0.044164	-0.0305603	-0.0285672		-0.0197677		-0.0212125	-0.0306552
pg160_p	721.976	-0.010599	-0.00765222	-0.00685588		-0.00494978		-0.00531157	-0.00735699
glycogen_c	162.143	-0.154187	-0.0250003	-0.0712346		-0.0115502		-0.0123944	-0.0764413
dctp_c	463.128	-0.025612	-0.0118616	-0.0107986		-0.00500112		-0.00536667	-0.0115879
clpn160_p	1351.86	-0.002944	-0.00397986	-0.0019043		-0.00257435		-0.00276251	-0.00204349
clpn181_p	1456.01	-0.00118	-0.00171809	-0.000763274		-0.00111133		-0.00119256	-0.000819063
colipa_e	4171.2	-0.008151	-0.0339994	-0.022203		-0.0926131		-0.0993824	-0.0238259
pe181_p	744.048	-0.017704	-0.0131726	-0.0114517		-0.00852062		-0.00914341	-0.0122887
cobalt2_e	58.9332	-2.4e-05	-1.4144e-06		-2.4e-05	0		0	-2.4e-05
utp_c	480.112	-0.140101	-0.0672642	-0.119673		-0.0574565		-0.0616561	-0.12842
k_c	39.0983	-0.18569	-0.00726016		-0.18569	0		0	-0.18569
fe2_c	55.847	-0.006388	-0.000356751		-0.006388	0		0	-0.006388
datp_c	487.153	-0.024805	-0.0120838	-0.0104624		-0.00509677		-0.0054693	-0.0112271
ppi_c	174.951	0.749831	0.131184	0.630925		0.110381		0.118449	0.67704
nadp_c	740.388	-0.000112	-8.29235e-05		-0.000112	0		0	-0.000112
glu__L_c	146.123	-0.255712	-0.0373654	-0.16229		-0.0237143		-0.0254477	-0.174152
spmd_c	148.272	-0.006744	-0.000999949		-0.006744	0		0	-0.006744
ile__L_c	131.175	-0.282306	-0.0370315	-0.230635		-0.0302535		-0.0324648	-0.247492
hemeO_c	836.856	-0.000223	-0.000186619		-0.000223	0		0	-0.000223
murein4p4p_p	1839.79	-0.005381	-0.00989992	-0.00647528		-0.0119132		-0.0127839	-0.00694857
gln__L_c	146.146	-0.255712	-0.0373714	-0.19463		-0.0284445		-0.0305235	-0.208856
pg181_p	774.051	-0.004249	-0.00328894	-0.00274843		-0.00212743		-0.00228293	-0.00294932
fe3_c	55.847	-0.007428	-0.000414832		-0.007428	0		0	-0.007428
mococdp_c	824.436	-7e-06	-5.77106e-06		-7e-06	0		0	-7e-06
ala__L_c	89.0943	-0.499149	-0.0444713	-0.581312		-0.0517915		-0.0555771	-0.623801
phe__L_c	165.192	-0.180021	-0.0297381	-0.192763		-0.0318429		-0.0341704	-0.206852
mlthf_c	455.431	-0.000223	-0.000101561		-0.000223	0		0	-0.000223
2dmmql8_c	705.123	-0.000223	-0.000157242	-0.000144246		-0.000101711		-0.000109145	-0.000154789
cu2_c	63.546	-0.000674	-4.283e-05		-0.000674	0		0	-0.000674
lipopb_c	189.311	-3e-06	-5.67933e-07		-3e-06	0		0	-3e-06
udcpdp_c	924.258	-5.5e-05	-5.08342e-05		-5.5e-05	0		0	-5.5e-05
h2o_c	18.0153	-70.0288	-1.26159	5.62177		0.101278	-75.3772	0.108681	-69.3446
ca2_c	40.08	-0.004952	-0.000198476		-0.004952	0		0	-0.004952
gly_c	75.0674	-0.595297	-0.0446874	-0.439746		-0.0330106		-0.0354234	-0.471888
malcoa_c	848.544	-3.1e-05	-2.63049e-05		-3.1e-05	0		0	-3.1e-05
murein4px4p_p	1821.78	-0.005448	-0.00992504	-0.00655591		-0.0119434		-0.0128164	-0.00703509
mql8_c	719.15	-0.000223	-0.00016037	-0.000144246		-0.000103734		-0.000111316	-0.000154789
cl_c	35.453	-0.004952	-0.000175563		-0.004952	0		0	-0.004952
pe161_p	687.941	-0.03435	-0.0236308	-0.022219		-0.0152854		-0.0164026	-0.0238431
his__L_c	155.157	-0.092056	-0.0142831	-0.0908929		-0.0141026		-0.0151334	-0.0975364
2fe2s_c	175.814	-2.5e-05	-4.39535e-06		-2.5e-05	0		0	-2.5e-05
ribflv_c	376.37	-0.000223	-8.39304e-05		-0.000223	0		0	-0.000223
pg161_p	717.944	-0.008244	-0.00591873	-0.00533257		-0.00382848		-0.00410832	-0.00572234
so4_c	96.0576	-0.004126	-0.000396334		-0.004126	0		0	-0.004126
ptrc_c	90.169	-0.03327	-0.00299992		-0.03327	0		0	-0.03327
gtp_c	519.152	-0.209121	-0.108566	-0.185321		-0.0962096		-0.103242	-0.198866
btn_c	243.301	-2e-06	-4.86602e-07		-2e-06	0		0	-2e-06
pheme_c	614.485	-0.000223	-0.00013703		-0.000223	0		0	-0.000223
nadph_c	741.396	-0.000335	-0.000248368		-0.000335	0		0	-0.000335
val__L_c	117.148	-0.411184	-0.0481695	-0.336111		-0.0393748		-0.0422528	-0.360678
pro__L_c	115.132	-0.214798	-0.0247302	-0.252443		-0.0290644		-0.0311887	-0.270895
mobd_c	159.938	-7e-06	-1.11956e-06		-7e-06	0		0	-7e-06
4fe4s_c	351.628	-0.000248	-8.72037e-05		-0.000248	0		0	-0.000248
nadh_c	663.432	-4.5e-05	-2.98544e-05		-4.5e-05	0		0	-4.5e-05
coa_c	763.505	-0.000168	-0.000128269		-0.000168	0		0	-0.000168
asn__L_c	132.119	-0.234232	-0.0309466	-0.22958		-0.030332		-0.032549	-0.246361
leu__L_c	131.175	-0.437778	-0.0574256	-0.438285		-0.0574921		-0.0616943	-0.47032
enter_c	669.556	-0.000223	-0.000149311		-0.000223	0		0	-0.000223
murein4px4px4p_p	2723.66	-0.000673	-0.00183302	-0.000539908		-0.00147052		-0.00157801	-0.00057937
dgtp_c	503.153	-0.025612	-0.0128867	-0.0107986		-0.00543333		-0.00583046	-0.0115879
fad_c	783.543	-0.000223	-0.00017473		-0.000223	0		0	-0.000223
succoa_c	862.571	-9.8e-05	-8.45319e-05		-9.8e-05	0		0	-9.8e-05
			-0.999276		-0.0175612	-0.915522		-0.982439	-1
*Stoichiometric coefficients of the novel BOF (eBOF)
